# High resolution genome-wide occupancy in *Candida spp*. using ChEC-seq

**DOI:** 10.1101/2020.06.19.160531

**Authors:** Faiza Tebbji, Inès Khemiri, Adnane Sellam

## Abstract

To persist in their hostile and dynamic human host environments, fungal pathogens has to sense and adapt by modulating their gene expression to fulfil their cellular needs. Understanding transcriptional regulation on a global scale would uncover cellular processes linked to persistence and virulence mechanisms that could be targeted for antifungal therapeutics. Infections associated with the yeast *Candida albicans*, a highly prevalent fungal pathogen, and the multi-resistant related species *C. auris* are becoming a serious public health threat. To define the set of a gene regulated by a transcriptional regulator in *C. albicans*, Chromatin Immuno-Precipitation (ChIP) based techniques including ChIP-chip or ChIP-seq has been widely used. Here, we describe a new set of PCR-based MNase-tagging plasmids for *C. albicans* and other *Candida spp*. to determine genome-wide location of any transcriptional regulator of interest using Chromatin endogenous cleavage (ChEC) coupled to high-throughput sequencing (ChEC-seq). The ChEC procedure does not require protein-DNA crosslinking or sonication avoiding thus artefacts related to epitope masking or the hyper-ChIPable euchromatic phenomenon. In a proof-of-concept application of ChEC-seq, we provided a high-resolution binding map of the SWI/SNF chromatin remodeling complex, a master regulator of fungal fitness in *C. albicans* in addition to the transcription factor NsiI that is an ortholog of the DNA-binding protein Reb1 for which genome-wide occupancy were previously established in *Saccharomyces cerevisiae*. The ChEC-seq procedure described here will allow a high-resolution genomic location definition which will enable a better understanding of transcriptional regulatory circuits that govern fungal fitness and drug resistance in these medically important fungi.

**Importance:** Systemic fungal infections caused by *Candida albicans* and the ‘superbug’ *C. auris* are becoming a serious public health threat. The ability of these yeasts to cause disease is linked to their faculty to modulate the expression of genes that mediate their escape from the immune surveillance and their persistence in the different unfavourable niches within the host. Comprehensive knowledge on gene expression control of fungal fitness is consequently an interesting framework for the identification of essential infection processes that could be hindered by chemicals as potential therapeutics. Here, we expanded the use of ChEC-seq, a technique that was initially developed in the yeast model *Saccharomyces cerevisiae* to identify genes that are modulated by a transcriptional regulator, to the pathogenic yeasts *C. albicans* and *C. auris*. This robust technique will allow a better characterization of key gene expression regulators and their contribution to virulence and antifungal resistance in these pathogenic yeasts.
