## Supplementary material for "High resolution genome-wide occupancy in *Candida spp*. using ChEC-seq": Table S1

### Sheet: Description
Table S1
Description
Lists of C. albicans and C. auris strains and primers used in this study.

### Sheet: Primers
	Name	Gene	Sequence
	Primers for Mnase- tagging
	Snf2-MN-F1	SNF2	aaggtgaagcaattgacagtccattactcaatgcttctaccactgctggaacagaagagtctacaccagcaaattttgatGGTCGACGGATCCCCGGGTT
	Snf2-MN-R1	SNF2	ggtttgattttttattaaggggagttctctttaaattaatgatattatatattcaattaaatgaatcttgtaaaaTCGATGAATTCGAGCTCGTT
	Nsi1-MN-F1	NSI1	ttgctgaaaaaatggggacacggtctcgtatccaatgtcgctataaatggaacagaatgaaaggcattaatcaagataaaGGTCGACGGATCCCCGGGTT
	Nsi1-MN-R1	NSI1	tgtctatattgcaatcattagtaaattcatgtatatatacaaatttttatcattctataaacattctgttagatgcagcTCGATGAATTCGAGCTCGTT
	CauSnf2-MN-F1	CauSNF2	gaaaccagaagaccttgctgacatcggaaacattgatggttttcttcctggcgaagacaacggtgaggctgatcgctttttcgatatccctggtggtattGGTCGACGGATCCCCGGGTT
	CauSnf2-MN-R1	CauSNF2	AACGATGCTGTCAATAATCCCCAAGTTGATGACGAGTTACCAAGATATTCTGAGCTCTAGTATTACAGGTGACGCTTTACAGACGATTACTAAATTCTATTCTGATATCATCGATGAATTCGAG
	CauNsi1-MN-F1	CauNSI1	gagacaggctgatagtattgcaaccgccgctgttgccgcggtatcaactggagttaacgagcatgatgctcaaccacaagaatacagcttgtggagggagGGTCGACGGATCCCCGGGTT
	CauNsi1-MN-R1	CauNSI1	ATCATCTTTTGGTGAGTAGTTCATCTTCGGAAGCTTATTGATGCCCAAAGGGAGGCGGTAATGTCTTTGTTTTGATTACACGTGACTTTGCAAGACTTCTGATATCATCGATGAATTCGAG
	Primers for PCR screen of gene tagging
	ASCaSnf2-ChECdiag-F1	SNF2	ttggatttcgctgagtttga
	ASCaSnf2-ChECdiag-R1	SNF2	tttcatgatggtggtttatttga
	ASCaReb1-ChECdiag-F1	NSI1	atgggaagaatgcctgaaga
	ASCaReb1-ChECdiag-R1	NSI1	attaaggatggtacacccaagg
	ASCauSnf2-ChECdiag-F1	CauSNF2	acaagggatccaatgtcgaa
	ASCauSnf2-ChECdiag-R1	CauSNF2	aagtcccgaagaaggtatatgtga
	ASCauNsi1-ChECdiag-F1	CauNSI1	cggttctctcgaaaattgct
	ASCauNsi1-ChECdiag-R1	CauNSI1	gcttccgaaagcctgtttatt
	Name	Description	Sequence
	Primers for cloning
	Mnase-SAT1 (AscI) F	Cloning SAT1 to generate pFA-MNase-SAT1	AATAGTAGAGGcgcgccgtcgagcgtcaaaactagagaataataaagaaaacgatcttt
	Mnase-SAT1 (SacI) R	Cloning SAT1 to generate pFA-MNase-SAT1	tcatcgatgaattcgagctcaggaccacctttgattgtaaatagtaataattaccac
	Mnase-SV40-SAT1 (NotI) F	Cloning SAT1 to generate CIp-pACT1-3xFLAG-Mnase-SV40-CYC-SAT1	ACCGCGGTGGCGGCCGCgtcgagcgtcaaaactagagaataataaag
	Mnase-SV40-SAT1 (NheI) R	Cloning SAT1 to generate CIp-pACT1-3xFLAG-Mnase-SV40-CYC-SAT1	aagaaaagttGCTAGCaggaccacctttgattgtaaatagtaataat
	au.NEUT (SacII) F	Cloning SAT1 to generate CIp-pACT1-3xFLAG-Mnase-SV40-CYC-SAT1-CauNI	AATTGGAGCTCCACCGCGGGAGGTGCCGGGGGC
	au.NEUT (NotI) R	Cloning SAT1 to generate CIp-pACT1-3xFLAG-Mnase-SV40-CYC-SAT1-CauNI	acgctcgacGCGGCCGCTCTAACTACCGCTCTTCCAAGCTT
													AAAAaagcttATGTCTGAAACTAATGAAATC
													AAAAgctagcTCAAACGTTAACAGTTTCATC
													AAAAaagcttATGTCAACGTATTCTATACCCTATT
													AAAAcccgggATTTATTACTTTTCTTCTTTGGCAA
													AAAAaagcttATGAGTTCATTCCAGCAAGAAAA
													AAAAgctagcTCATATTTCACCACCCAATTTAATA
													AAAAaagcttATGCATTGGAAATTTCTGAACTT
													AAAAgctagcCTATTGCAACATTAAAAACTCCT
													AAAAaagcttATGTCTCAATTCGGAGAGTTTTATG
													AAAAgctagcTTATCCACTCGTACTTCCCCGTCTA
													AAAAaagcttATGGGAGATTACTTAAACGACAATT
													AAAAgctagcTCAGATATTCTCAGTACTAGTACCT

### Sheet: Strains
Species	Name	Parental strain	Genotype	Reference (PMID)
C. albicans	SN148	RM1000	ura3Δ/::imm434::ura3Δ::imm434 iro1Δ::IRO1/iro1Δ::imm434 his1Δ::hisG/his1Δ::hisG leu2Δ/leu2Δ arg4Δ/arg4Δ	Noble et al., 2005 (15701792)
	Snf2-Mnase	SN148	SN148, SNF2::MNase-HIS1/SNF2	This study
	Nsi1-Mnase	SN148	SN148, NSI1::MNase-HIS1/NSI1	This study
	CIpAct-Mnase	SN148	SN148, RPS1/rps1::CIp-pACT1-3xFLAG-Mnase-SV40-CYC -URA3	This study
	CIpAct-URA3	SN148	SN148, RPS1/rps1::CIp-pACT1-URA3	This study
C. auris	WT (B8441)	clinical isolate		Lockhart et al., 2016 (PMID: 27988485)
	CauSnf2-Mnase	B8441	B8441, CauNSI1::MNase-SAT1	This study
	CauNsi1-Mnase	B8441	B8441, CauSNF2::MNase-SAT1	This study
	CIpAct-Mnase-SAT1	B8441	B8441, CauNI::CIp-pACT1-3xFLAG-Mnase-SV40-CYC-SAT1	This study
	CIpAct-SAT1	B8441	B8441, CauNI::CIp-pACT1-SAT1	This study
